# The Mp*CAFA* gene encodes a ciliary protein required for spermatozoid motility in the liverwort *Marchantia polymorpha*

**DOI:** 10.1101/2025.04.26.650577

**Authors:** Mizuki Morita, Katsuyuki T. Yamato

## Abstract

Bryophytes, pteridophytes, and some gymnosperm species produce motile ciliated spermatozoids that navigate to the egg by regulating ciliary motility in response to a concentration gradient of attractants released from the egg and/or the surrounding cells. However, the structural components of spermatozoid cilia in land plants remain largely unknown. In this study, we investigated MpCAFA (combined calcyphosine [<u>CA</u>PS] with flagellar-associated protein 115 [<u>FA</u>P115]; Mp1g04120) in the liverwort *Marchantia polymorpha*. The N*-*terminal and near C-terminal regions of MpCAFA showed similarity to CAPS, a mammalian EF-hand protein, and FAP115, a ciliary protein of the green alga *Chlamydomonas reinhardtii*, respectively. Mp*CAFA* was expressed specifically in antheridia and its orthologs were found in some algae, bryophytes, pteridophytes, and some gymnosperms, but not in most seed plants. Spermatozoids from mutants lacking functional MpCAFA exhibited a significant decrease in swimming speed. Notably, these mutants showed no obvious morphological defects, including a 9 + 2 axoneme arrangement, and retained chemotactic capability and fertility, forming normal spores. This suggests that MpCAFA is required for spermatozoid motility, but not for sperm chemotaxis or subsequent reproductive processes. The introduction of Mp*CAFA_pro_*:Mp*CAFA*-*mCitrine* fully complemented the mutant phenotype and revealed that MpCAFA-mCitrine was localized along the lengths of the two spermatozoid cilia. Both the CAPS-like and FAP115-like domains were essential for MpCAFA function and subcellular localization in spermatozoid, whereas the C-terminal proline-rich region was dispensable. These findings indicate that MpCAFA is a major ciliary protein in land plants and can serve as a marker for visualizing spermatozoid ciliary movements.
