## Supplementary Tables for "The Mp*CAFA* gene encodes a ciliary protein required for spermatozoid motility in the liverwort *Marchantia polymorpha*"

### Sheet: Table S1
Table S1 List of primers used in this study
Primer name	Sequence (5' to 3')	Note	Reference
For genome editing in Fig. 4
MpCAPS_1_gRNA-F	ctcgCATTTGTCATCGGGACAG	Site 1, Fig. 4a; Lowercase nucleotides indicate vector ligation site	This study
MpCAPS_1_gRNA-R	aaatCTGTCCCGATGACAAATG	Site 1, Fig. 4a; Lowercase nucleotides indicate vector ligation site	This study
MpCAPS_2_gRNA-F	aaatCTACGGCGATATGGTTTG	Site 2, Fig. 4a; Lowercase nucleotides indicate vector ligation site	This study
MpCAPS_2_gRNA-R	ctcgCAAACCATATCGCCGTAG	Site 2, Fig. 4a; Lowercase nucleotides indicate vector ligation site	This study
For detection of sex chromosomes
rhf73_F	TGACGACGAAGATGTGGATGAC	U chromosome	Fujisawa et al. Genetics, 159:981-985, 2001
rhf73_R	GAAACTTGGCCGTGTGACTGA	U chromosome	Fujisawa et al. Genetics, 159:981-985, 2001
rbm27_F	CCAAGTGCGGGCAGAATCAAGT	V chromosome	Fujisawa et al. Genetics, 159:981-985, 2001
rbm27_R	TTCATCGCCCGCTATCACCTTC	V chromosome	Fujisawa et al. Genetics, 159:981-985, 2001
FBPC3UTR-F	TGCTTCGTATCACAGTCTGGA	MpBPCU 3'-UTR, U chromosome	Iwasaki et al. Curr. Genet. 31:5522-5532, 2021
FBPC3UTR-R	CCCACTCCGCAATTTTGAAA	MpBPCU 3'-UTR, U chromosome	Iwasaki et al. Curr. Genet. 31:5522-5532, 2021
MBP3UTR-F	ACCCTAGCAGCTTTCATCGA	MpBPCV 3'-UTR, V chromosome	Iwasaki et al. Curr. Genet. 31:5522-5532, 2021
MBP3UTR-R	CTTGTACAACTGGGCAAAGGT	MpBPCV 3'-UTR, V chromosome	Iwasaki et al. Curr. Genet. 31:5522-5532, 2021
For sequencing genome editting target regions
MpCAPS_1_seq_F	CCATCCACTCGTGAACATTG	For site 1, Fig. 4a	This study
MpCAPS_1_seq_R	CTACTGCAGGCAGACGCTAA	For site 1, Fig. 4a	This study
MpCAPS_2_seq_F	TCAAGCCGACTTCCTTGAGT	For site 2, Fig. 4a	This study
MpCAPS_2_seq_R	CTCCGGATTCGTCCTTTGTA	For site 2, Fig. 4a	This study
For amplification of the MpCAFA promoter region
pCAPS_F	CACCCATCGTCGTTGTCCAGAATG	MpCAFApro, Fig. S1	This study
pCAPS_R	AACCATGGTTGCTACGCTTT	MpCAFApro, Fig. S1	This study
For amplification of the MpCAFA gene
MpCAPS_CDS_R3	AGATCcAGGCCAACCCTCGTG	The first nucleotide of the stop codon of MpCAFA was replaced with C (lowercase)	This study
For sequencing the MpCAFA promoter and coding regions
pCAPS_seq_1_F	TGCCCTTGAAGTGTATGGTG	For promoter region	This study
pCAPS_seq_2_F	GGTACAGTTGGGAGCCATGT	For promoter region	This study
MpCAPS_exon123_seq_F	GTCATGTGAATGCGTTGGAC	For promoter coding region	This study
MpCAPS_exon45_seq_F	TGAGAGCGACCAACTCACAT	For promoter coding region	This study
MpCAPS_exon6_seq_F	CTCGATGGGGTTGGTGTG	For promoter coding region	This study
MpCAPS_exon7_seq_F	GTCGTCTTCGAGTCCTGCTC	For promoter coding region	This study
For sequencing constructs
M13F	GTAAAACGACGGCCAG	Universal primer
M13R	CAGGAAACAGCTATGAC	Universal primer
mCitrine-F	GGAGGCTCCGGTGGGAGC	mCitrine	This study
mCitirne-R	CTGCTTGTAAAGCTCATCCA	mCitrine	This study
For constructs for functional analysis of the CAPS and FAP115 domains			This study
MpCAPS_CAPS-F	TCTAAGGGTGGGCGCGC	CAPS, Fig. S1	This study
MpCAPS_FAP115-F	GTGGATAACGCAATTAACAA	FAP115, Fig. S1	This study
MpCAPS_CAPS_non-stop-R	CACCTGCTCGTTCATCGG	CAPS without stop codon, Fig. S1	This study
MpCAPS_CAPS_stop-R	TCACACCTGCTCGTTCATCGG	CAPS with stop codon, Fig. S1	This study
MpCAPS_FAP115_non-stop-R	GGGATCAATCTCGTTGGAGA	FAP115 without stop codon, Fig. S1	This study
MpCAPS_FAP115_stop-R	TCAGGGATCAATCTCGTTGGAGA	FAP115 with stop codon, Fig. S1	This study
MpCAPS_FAP115_Pro-rich_stop-R	TCAAGGCCAACCCTCGTGGC	FAP115-P-rich with stop codon, Fig. S1	This study
MpCAPS_CDS-R4	TCAAGGCCAACCCTCGTGG	The 3'-end of MpCAFA	This study

### Sheet: Table S2
Table S2 Sequences used for phylogenetic analysis
Species	CAPS	FAP115			RIB72			Reference
			*Nucleotide sequence	*Amino acid sequence		*Nucleotide sequence	*Amino acid sequence
Gymnosperms
Ginkgo biloba	GWHBAVD00000007*		ATGGCTCTTTTGTTTGTACTAGAAAATCTGCGGGATCAACTTGTTGCCGAAGGAACGCGTGCCATTGAGGCAATAAAGAAATGGAAGGAACAAACTGACCCAGATGGCTGTCTTTCCAAATCTGCTTTCCTAGAATTCTTGGATTTTGTTAATCTCCAGCCCAAACCAGAGGAATTGGCCTTGATTGCCAAATCCTATGACGAAGGAGGGCGTTTCAGGTTTTTGGAATTTCTAATTGGATTAAGAGGGCAGCTGAATGAATTCCGAGAGAAACTGGTTCAGAGAGCATTCTACAAACTTGACCCAAGACAAGAGGGCCATGTAACAGTTAACAGAATAAAGGAGGTTTACAATGGCAAGTGTCATCCGGCTGTGATGATGGAGAGGTTGGGTGAGGCA…	MALLFVLENLRDQLVAEGTRAIEAIKKWKEQTDPDGCLSKSAFLEFLDFVNLQPKPEELALIAKSYDEGGRFRFLEFLIGLRGQLNEFREKLVQRAFYKLDPRQEGHVTVNRIKEVYNGKCHPAVMMERLGEAEIREGFLKASFANLDHITYEDFVEYYSLLSSTIKADDRFEGLIMKHWKVASDGFDVEEVENKVKLHVYKNRIRIREFMRDFDKLRGRLITEAQFASGLDSAGVKLTPRERKALFDNYRVPEDPQYRVCWTAFCDEVDTVFTIKELEKSPLKEPPPVPTLPGLAPQRFETGIIYLGPEKEGQVAAVLESLRSECKRRRISVKSFFEDAVTNPNSSKAVGHVTKQQFLQALSSKAGLRLSPFESSLLVEKFDDLRNGMVNYVAFSSEV…	GWHBAVD00000005*	ATGGGGGAACTTCCGGCCTTTTCCTTCTGCCACCCACCGGAAGCCCCCAGGAGAAAGCCTCAGAACTTGAATTTCTCAGATGGATACAGAGAGGTTGGTGATCCTGAGAAGCGCAGGCAGGATAGGGCAGAGCTCCACAGATCCCTACAGGATTATGGAGGTAATATGGGCGGTGACATTAATTCAACCTCATGTCCTAAATGGCTTAAATACGATCGTCAGGTGTTGCGATTCTTTTGCTATTTTAAAGAACCTGTGATTGAGAGACGAGATGAAAATTTCCGTGTCAGAAGGTGTACAATCTATTTCTACCTCGAGGATGGGAGTCTCCACATCTCGGAGCCAAGGCAAGATAACAGTGGCATCGTCCAGGGCACATTTCTCAAGCGACTCAAGGTT…	MGELPAFSFCHPPEAPRRKPQNLNFSDGYREVGDPEKRRQDRAELHRSLQDYGGNMGGDINSTSCPKWLKYDRQVLRFFCYFKEPVIERRDENFRVRRCTIYFYLEDGSLHISEPRQDNSGIVQGTFLKRLKVPKAGGGYVTVSDFKLGSDITIYDRTFRICTVDSFTKRYILQKGFELGEEEDIPDQPLTAYQESMKRHRLKHHKDFATKQFLENDGKVLRFFAVWDDRSSVYGDRRPYVLHYFLADDTIEVLEINERNSGRHAFPMLLRRGRLPREIPSDLMGKNLGSNALPKTAYYKDTDLLVGSYVRVYNRDLLLHDCDEFTRNYYKTKYGVADDMLEPVEVQEPQPVLPRMEMPPHNGFGTDADSLQNCISLIPKPPCKDFNKILCLDGKVLCF…	Gu et al. Database (Oxford) 2022, baac046, 2022.
Cycas panzhihuaensis	CM041473.1*		ATGGCACTTTTCTTTCTCCTGGAGAATCTGCGGGACCAGCTCATTGGGAAAGGATCACATGCCATTGAGGCAATAAACAAATGGAGGGAACAAATTGACGGGAACGGTTGCCTTTCTAAATCTGACTTTGTCGAATTCCTCAGTTTTGTCAATTTCAAGATGAAAGCAGAGGAATTGGCCTTGATTGGTAAATCCTATCAGGAAGGAGGTCGTTACAAGTTCTTGGGTTTTCTAATAGGTTTAAGAGGACAGTTAAATGAGTTCCGAGAGAATCTTGTTCTTAGAGCATTTTACAAACTTGACACGAGACAAGAGGGTAGTGTAACAGTGAACAGAGTGAAGGAGGTTTACAATGCGAAGTGTCATCCGGCTGTGATGATGGAAAGATTAAGTGAGAAA…	MALFFLLENLRDQLIGKGSHAIEAINKWREQIDGNGCLSKSDFVEFLSFVNFKMKAEELALIGKSYQEGGRYKFLGFLIGLRGQLNEFRENLVLRAFYKLDTRQEGSVTVNRVKEVYNAKCHPAVMMERLSEKEVIEGFLEASFGSLDIISYKDFVEYYSLLSSTIKTDDRFEGLIMKHWKVSADGFDVEAVENKVKLHVYKNRIRIREFMRDFDKLRGRLITEAQFASGLDSAGIKLSPREHKALFDNYRVPEDAQYRVCWTAFCDEVDTVFTIKELEKCPLKEPPSVPSLPGLAPQRFETGIIYLGPEKESQVAAVLANLRSECKRRRISVKSFFEDAVTNPNSSKAVGHVTKQQFLQALSSKAGLRLSPFESSLLVEKFDDLRNGMVNYVAFSSEV…	CM041468.1*	CCCAGGAGAAAGCCCCAGAACTTGAATTTCTCAGATGGATACAGAGAGGTTCGTGATCCTGTGAAGCGCAGCCAGGATAGGGCGGAGTTGTGTAAATCCCTGCAAGATTATGGAGTGAATAAGGCTGGTCAAGCACCCTGTCCCAAATGGCTCAAATACGATCGTCAGGTGCTGCGATTCTTCTGCTATTTTAAAGAGCCTGTGAATGAGAGGCGAGATGAAAATTTCCGTGTTAGAAGATGCACAATCTATTTCTACCTGGAGGATGGGACTCTGCACATCTCAGAACCAAGGCAAGATAACAGTGGCATTATCCAGGGTATATTTCTGAAACGACTCAAAGTTCCAAAGACAGGTGGAGGATTTGTCACAGTCTCAGACTTCAAGTTAGGATCCGAC…	PRRKPQNLNFSDGYREVRDPVKRSQDRAELCKSLQDYGVNKAGQAPCPKWLKYDRQVLRFFCYFKEPVNERRDENFRVRRCTIYFYLEDGTLHISEPRQDNSGIIQGIFLKRLKVPKTGGGFVTVSDFKLGSDISIYDRTFRICTADSFTKRYILQQGFELGKEEAIPDQPLTAYQESMKRHRLKHHKDFATKQFLDNDGKVLRFFAVWDDRSSVYGDRRPYVLHYFLADDTIEVLEINERNSGRHAFPMLLRRGRLPREIPSDLMGKNLGSNALPKSAYYKDTDLLVGSYIRVYNRDLFLHDCDEFTRNYYKTKYGVADDMLEPVEVQEPQPILARMEMPPHNGFGTDADSLQNCISLIPKPPCKDFNKILCLDGKVLCFSAKFGEDQTRGVAPQDKG…	Liu et al., Nature plants 8: 389–401, 2022.
Pteridophytes
Adiantum capillus	MCO5593126.1*		ATGGTCCTGCCGCTCTTCTTCGTTCTGGAAAGACTGCGAGATCACCTCATTAAGGCCGGCGCTAAGGGCATCGAGGAAATATCCATTGCCAAGAAGAAACTAGACAGTGATAGACACCTCCCCAAAGATGATTTTCTGCATTTTCTTACAACTTTAACACTGCCCATCAATCAAGAGGAGCTCGAAGAACTAGTAAAGACTTACGAGTCGTGTTGCAAAAAGCACATCAAGTTTTTGGATTTCCTATGGGGCTTGAGAGAGAAGCTCAACACATTTCGAGAAGATCTAGTGAGGAGGGCATTTAAGAAGCTGGATCAGCATGGAGATGGATATGTTACTCATGATCGGCTGAAAGAAGAGTACAATGCAACGTGTCACCCAGCAGTTATGCTACAGAGA…	MVLPLFFVLERLRDHLIKAGAKGIEEISIAKKKLDSDRHLPKDDFLHFLTTLTLPINQEELEELVKTYESCCKKHIKFLDFLWGLREKLNTFREDLVRRAFKKLDQHGDGYVTHDRLKEEYNATCHPAVMLQRFDVHKVTEAFLAASFGTIERTTLHDFLEYYALISSTIACDNRFEVLIMKHWQVTPDGVKVADVINKVKLIVYKDRIRSREFMRDFDKLRGRLISEPQFASALDNSAVELTPRQLRALADNYRVAEDPQNRVCWTAFCDEIDTVFTFKELEKTPWRQPSLLPELRGLAPQRFEVGIVELGEEREARFASLLRRVRAECRERRISTRGIFDDFVSNRNSSKAVGHVTKHQFLQALTSKVGLGLSHEDAELLISKFDDLGNGMVNYVAF…	GOP47_0022028			Genome Biology and Evolution (Oxford) 14, evac127, 2022.
Ceratopteris richardii	KP509_11G063900				KP509_14G012100			Marchant et al., #5841, Direct submission to GenBank, 2021.
Diphasiastrum complanatum	O6H91_05G087900				O6H91_23G065400			Schmutz et al., PW_Plant_1, Direct submission to GenBank, 2022.
Selaginella moellendorffii	SELMODRAFT_428633				SELMODRAFT_136421*	ATGAGTGGGTGTAACTCCGGCTGCGGCCCACAGGGATCTGAACTTCCCGCATTTTCCTTCTGCCATCCACCGGAATGCGGGCGGCCCAAGCCCCAAAATCTCAACTTCACGGATGGATTCCGGGAGGTGCGCGATCCCGAGGTGCGCAAGCAGCACCGGCGGGAGCTGGGCGAGAAGATGCGCGATTATTTCTACGAGGGCGGGGTTTGTGGGCCTTGCAACGTAGAGATGGGCACTCCACTCCCAAAGTGGCTCAAGTACGATCGCCAGGTGCTGAGATTTTACTGCTACTTCAAAGAGCCTGTGAACGAGAGGAGGGACGAGAACTTTAGAGTTCGAAAATGCACCATCTATTTCTACCTGGAAGATGGAAGCATTCATGTCTCGGAACCACGCCAA…	MSGCNSGCGPQGSELPAFSFCHPPECGRPKPQNLNFTDGFREVRDPEVRKQHRRELGEKMRDYFYEGGVCGPCNVEMGTPLPKWLKYDRQVLRFYCYFKEPVNERRDENFRVRKCTIYFYLEDGSIHVSEPRQDNSGLMQGQFLKRHRIPKKDGSGYLSVKDFVLGTDLTIYDRTFRICNCDTFTRRYLMKHRFEVGNEEDVPGEPLSAYRKSLERHRVKVHKEYANKQFLENDGKVLRFFCVWDDRGAVYGERRPYVLHYFLADDTIEILEMHERNNGRYPFPMMLRRMKLPREIPTDLLAQHVHKSSCYNECDLHIGSFLTIYGRDLLLHDCDDFTRQYYKEKWGVTDDMLEPVAEKAPVLARMEVPPYNGYGSDADSMQNCISLIPKAAMKDFNKF…	Banks et al., Science 332: 960-963, 2011
Bryophytes, mosses
Sphagnum magellanicum	CY35_01G168500				CY35_11G110000*	ATGGAGCTTCCAGCGTACACCTTTTGTCATCCACCAGAGCAACCTCGACGCAAATCCCAAAGCTTGAATTTTTCAGAGGATGGATTTCCAGAAGTGAGACAATTGGGAAGGAAAAAGGAATTTCCTGTAAATGATACCCAAGAAAATTATGACAATGCTGGGGCTTGTCATGGTTGTGTAACTCAATCAAGTGGTCCTCAACCCATTTGGTTAAAATACGACCGACAGGTGTTGAGGTTTTATGCATGGTTCAAGGAGCAAGTGGATGAACGTGTTGAAGAGAATCATCGGCATCGCAGATGCACCATATATTTCTACCTTAGTGATGGCAACATACACATTAGTGAACCAAAGGAAAGGAATAGTGGCCTTATGCAGGGAATGTTTCTAAAGAAACAA…	MELPAYTFCHPPEQPRRKSQSLNFSEDGFPEVRQLGRKKEFPVNDTQENYDNAGACHGCVTQSSGPQPIWLKYDRQVLRFYAWFKEQVDERVEENHRHRRCTIYFYLSDGNIHISEPKERNSGLMQGMFLKKQKVPNGVGGWIEVPDFHLGKDICIFGHTYHIVGCDTFTKRYLMKHRLPVGEEEPWPGEPLEEYRQHTRHVFTKKVKEYALRQFLDLDGKVLRFLCVWDDRQVPYGERRPYVLNYFLGDDTIEILEITERNNGRMPWPKLIRRQKLPKLTPNELLSSKNIAGILTAKPKENYYRDTDLHIGSYIRIFDRDMLIHDVDEFTRNYYQKKYGYTEDMLEAVNVQEEGPILARMPMPEHNGFGSEADSYMNCISLIPKAPLKDFYKFIFKDG…	Barry et al., LG01, Direct submission to GenBank, 2022.
Physcomitrium patens	LOC112288427				XP_024390032.1			Lang et al., The Plant Journal 93: 515–533, 2018.
Ceratodon purpureus	KC19_3G247400				KC19_VG187100			Carey et al., Direct submission to GenBank, 2020.
Bryophytes, liverworts
Marchantia paleacea	Mapa_008642*		ATGGATCTTCCCGCCTACACTTTCGTCCATCCCCCGGAGCAACCTCGTAAGAAGCCGCAAAACTTGAATTTTACTGATGGCTATCCAGAGGTGAGGGCTCTGGACTACAGAGCGGCTGTCAGGGGACATCCGCCCTGGTCAACCACGCGTCTAGACATATACAAAGGATACCCGCCTTCAGTAACTCCGACGAGAACGCAGGTTAAGATTGAATACAATGACACACAAGAAAACTACGACAACAGCGGTGCATGCGACGCCTGCACCGACAAATTGGGTGGTCCTCAACCTCAGTGGCTGAAATTTGATAAGAGGGTAATGCGTTTTTACGCCTATTTCAAGGAAGGTATTGGTGAACGTCGTGATGAGAACATGCGGGTCCGCAAATGCACACTTTAT…	MDLPAYTFVHPPEQPRKKPQNLNFTDGYPEVRALDYRAAVRGHPPWSTTRLDIYKGYPPSVTPTRTQVKIEYNDTQENYDNSGACDACTDKLGGPQPQWLKFDKRVMRFYAYFKEGIGERRDENMRVRKCTLYYYLSDGTIHIGEPRQDNSGLLQGIFLKRLKVPDGKGGLLGIKDFVCGKEILIFGHRFHIVSCDIFTRRFLLKYGYDLGKEEITYPGEPLVDYRKSLQKVITHEIKDYAAKQFLELDGKVLRFFCVWDDRENIYGARRPYVFHYFLGDDTVEILEIQERNSGRAPFPMLLRRGRLPKVLPDELLGSKTMMYQKSKEECYKDTDLMIGSYVKVWNRDMLLHDADDFTKAYYKTKYGYTDDMLMPVNVQEPTPVLARMEVPPHNGWGTE…	MUAA02000108.1*	ATGGATCTTCCCGCCTACACTTTCGTCCATCCCCCGGAGCAACCTCGTAAGAAGCCGCAAAACTTGAATTTTACTGATGGCTATCCAGAGGTGAGGGCTCTGGACTACAGAGCGGCTGTCAGGGGACATCCGCCCTGGTCAACCACGCGTCTAGACATATACAAAGGATACCCGCCTTCAGTAACTCCGACGAGAACGCAGGTTAAGATTGAATACAATGACACACAAGAAAACTACGACAACAGCGGTGCATGCGACGCCTGCACCGACAAATTGGGTGGTCCTCAACCTCAGTGGCTGAAATTTGATAAGAGGGTAATGCGTTTTTACGCCTATTTCAAGGAAGGTATTGGTGAACGTCGTGATGAGAACATGCGGGTCCGCAAATGCACACTTTAT…	MDLPAYTFVHPPEQPRKKPQNLNFTDGYPEVRALDYRAAVRGHPPWSTTRLDIYKGYPPSVTPTRTQVKIEYNDTQENYDNSGACDACTDKLGGPQPQWLKFDKRVMRFYAYFKEGIGERRDENMRVRKCTLYYYLSDGTIHIGEPRQDNSGLLQGIFLKRLKVPDGKGGLLGIKDFVCGKEILIFGHRFHIVSCDIFTRRFLLKYGYDLGKEEITYPGEPLVDYRKSLQKVITHEIKDYAAKQFLELDGKVLRFFCVWDDRENIYGARRPYVFHYFLGDDTVEILEIQERNSGRAPFPMLLRRGRLPKVLPDELLGSKTMMYQKSKEECYKDTDLMIGSYVKVWNRDMLLHDADDFTKAYYKTKYGYTDDMLMPVNVQEPTPVLARMEVPPHNGWGTE…	Radhakrishnan et al., Nature Plants 6: 280-289, 2020.
Marphantia polymorpha	Mp1g04120				Mp8g05900.1			Bowman et al., Cell 171: 287-304, e15, 2017.
Riccia fluitans	R1flu_018187*		ATGGTTCTTCCGATCTTCTTCGTGTACGAATGCCTTCAGTTTCAGTTCAGAAAACAGGGGGCAAGATGTATCAAGGCATTAAATATCGCCAGATCAAAAATGAAAGGGGGAAGTCTAGATTTCCAAGACTTTAAGGAATTCCTGGGTCTCACAGGGACTCGCCTCAATCCTGAGGAAATGGACCTGCTCATGCAAACCCATTGTCCTGATCAACAAAACTTTAGCTTCTCTGACATGCTGGAGAAGATCAGGGGCACGTGGAAACCGCATCGAAAGAGATTGGTGCAAATTGCCTTCAAAAAATTGGACACGGAAGGACATCGTTCGGTGACGTTGGATCGGGTGAAAGAAATGTACAACGTTTCTGTTCAACCTGACGTCATGTGCGACAGGTGCACA…	MVLPIFFVYECLLFQFRKMGAKCIKALNTARAKLKGRNLDIADFKEFLSYTNTRLNPEEMTLLMKTHCPDDKCFSFMDMMEKIRGTWKKHRERLVNFAFKKLDKEGSGKVSIDRVKEMYNAAVHPDVMCDRITKEEALQEYLDKSFAELDSVSQADFLEYYLLHYGDMVCETAFELRMMKDYKVQHDEYDVDNAINKVKLIVYKGRIRSREFIKQHDPLRHRLISDTQFARAIDLTKIVLDTREVKAICDNYRMPDEPLLRVCWTAFCDEIDTVFTYKEMEKTPLRNVPPIPPLPGLAPTRFMVGCKNLGLSKEQRVNFILKDIKKICYDRRLCTQPFFEDFAHGKMSCNVVGHVTYAQFGAALNSEAGLRILPADLKLLQEKYDDLNNGMCNYFAFSN…	R1flu_027278*	ATGGACCTCCCTGCGTACACTTTCGTCCATCCCCCGGAACAACCGCGGAAGAAGCCACAAAATTTGAATTTTACTGACGGGTACCCAGAGGTGAGGGCCCTGGACTACAGAGCAGCTGTGAGGGGTCAGCAGGCAGGACATCCGCCGTGGTCCACTGCTCGACTGGACATATATAAGGGTTATCCGCCATCCGTGACTCCGACGAGAACTCAGCCCAAACTCGAGTACAATGACAGCCAAGAGAACTACGACAACAGCGGTGCCTGTGACGCCTGTACAGACAAAACGAGCGGTGCTCAACCCCAGTGGCTAAAATATGATAAACGGGTTCTGCGCTTTTATGCTTACTTCAAGGAAGGTATCGGAGAGCGTCGCGACGAGAACATGAGGGTTCGCAAG…	MDLPAYTFVHPPEQPRKKPQNLNFTDGYPEVRALDYRAAVRGQQAGHPPWSTARLDIYKGYPPSVTPTRTQPKLEYNDSQENYDNSGACDACTDKTSGAQPQWLKYDKRVLRFYAYFKEGIGERRDENMRVRKCTLYYYLADGTVHIGEPRQDNSGIPQGIFLKRLKVPNGQGGLIGIEDFVCGKDILIFGHRFHIVSCDIFTRRFLLKHGYDMGTEEVTYPGEPLVNYRKSLEKVITREIKDYAAKQFLELDGKVLRFFCLWDDRENIYGARRPYVFHYFLGDDTVEILEIQERNSGRAPYPMLLRRGRLPKALPDELLGSKTMMYQKPKDECYSDKDLMIGSYVKVYNRDMLLHDADDFTKNYYKTKYGYTDDMLMPVDVQEPTPVLARMEVPPHNG…	Paukszto et al., Direct submission to GenBank, 2024.
Bryophytes, hornworts
Megaceros flagellaris	Mefla.S4*		ATGGTCATTCCCATCCTATTTGTGCAAGAATGCTTACGAGATCAAGTATTAAGGCGAGGCACATATGGTTTGAAGGCTATCATTGAAGCAAAAAAGAAAGATAAATTTTCTCATAAAGAGTTTGATTCCTGGCTAAAATCCAACCACCTATTGGTCAGCAAAGAGGAACTAGATCATATATTCATCACACATGGTTCGGGAGGAAACCTTTCATTCACAAGTCTATTGAAAGGAATGCGTGGTGAATTGAATAATTTTCGTAAACAACTGGCTATTCATGCATTTAATAAGCTAGATGAGAAAGAAGTTGGATACATTGAAATGGAAAGAGTGAAAGCAGTCTTTAATATCAAATCTCACACCGGATTTATGCTTCAAAAACTTACTAAAACTGAAGCA…	MVLPIFFVYECLQFQFRKQGARCIKALNIARSKMKGGSLDFQDFKEFLGLTGTRLNPEEMDLLMQTHCPDQQNFSFSDMLEKIRGTWKPHRKRLVQIAFKKLDTEGHRSVTLDRVKEMYNVSVQPDVMCDRCTKPAALETYLDKSFRELDGTITEDDFLEYYLLHYGDEKSEEDFELRMMKDYKAQHDEYEVDHAINKVKLIVYKGRIRSREFMKQHDPLKHGLMSDTQFARSLDLTKVVLVPREVKAICDNYRMPDEPLRRVCWTAFCDEIDTVFTYKEMEKTPWRNVPPIPDLPGLAPTRFMVGCKNLGLSKEQRVNQILKDIKKICYDRRLCTQPFFEDFAHGKMSCNVVGHVTYAQFGAALNSEAGLRILPDDLKLLQEKYDDLNNGMCNYFAFS…	Mefla.S2, S4			HornwortBase (https://www.hornwortbase.org/)
Phaeoceros carolinianus	Phcar.S1*		ATGGTTCTTCCGGTTTTGTTTGTTCAAGAATGTTTGAGGGATCAAATCTTAAAATATGGTACATATGGGCTGAAGGCCGTAATAGATGCCAAAAAGATTGAAACTTTTACAAAGAAATCATTCGAGTCCTGGTTGAAAGCCAACCATTTAAAGGTTAATAAAGAGGAATTGACTCACATATTTGATGCACATGGATCTGGACAATCCATCTCATTTACAAGCTTACTAAAAGGAATGCATGGCGAGTTAAGCAATTTTCGAAAAGAAATAGTAATGGATGCTTTTCATAAGCTAGATGAGAAAAATATCGGATATATTAAACTGGACAGAATCAAAGAAGTATATAACATCAAATCTCATAGTGGATTAATGCTTCAAAAACTCACCAAGATAGAAGCT…	MVIPILFVQECLRDQVLRRGTYGLKAIIEAKKKDKFSHKEFDSWLKSNHLLVSKEELDHIFITHGSGGNLSFTSLLKGMRGELNNFRKQLAIHAFNKLDEKEVGYIEMERVKAVFNIKSHTGFMLQKLTKTEAMKQFLDETFGSLEIITLEDFLEYYGLLGSTIVDDNYFELLLKQSWKVPSNGLHIDDVENKVKLLVYKNRIRVKDFFKDFDKLRCRVISPTQLASGLDNAKIFLTPQEVKAIVDNYTVLEDPLGRVCYGAFCDELDTVFTLRKLEKKPWKKVPPFPTLPGLAPERFSIGSSFLPPEKEAKVQQVLQNVRKTCYDRRISVRSFFDDAVKSTNSAKSIGHVTIFQFSQALNSKAGLRIKEDDMNLLIEKFDDNHEGMVNYVAFASEVDP…	Phchi.S1, S3			HornwortBase (https://www.hornwortbase.org/)
Anthoceros agrestis	utg000079l*		ATGGTTCTTCCGGTTCTTTTTGTTCAAGAGTGCTTGAGAGACCAGATTCTAAAACATGGTGCTCACGGTCTAAAGGCTGTCATTGATGCGAAAAAACTTGAAACCTTTAGTAGAAAAGAGTTTGAGTCTTGGATGAAATCTAACGATCTTAAAGCTAACAAGAAGGAAATTGATCTCATATTTGATGCACATGGCAAAGACAACAAACTATTTTTCTCTAGTCTTCTAAAAGGATTACATGGTGAGCTTAACAGTTTCAGGAAAAATTTGGTTCAAGATGCATATAATAAGCTAGATGAGAACCATCTTGGCTACATCACACTGGAGAGAATATATGAGGTCTTTAACATTAAGGCTCACACTGGAGTAATGCTTCAAAAACTCAGTAAAACTGAAGCT…	MVLPVLFVQECLRDQILKYGTYGLKAVIDAKKIETFTKKSFESWLKANHLKVNKEELTHIFDAHGSGQSISFTSLLKGMHGELSNFRKEIVMDAFHKLDEKNIGYIKLDRIKEVYNIKSHSGLMLQKLTKIEAMQQYLDETFGSLEVVTMEDFLEYYTLIGSTIVDDNFFELLVKRSWKVASNGLHIDDVENKVKLLVYKHRIRVKEFFRDFDKLRCRMITPTQLASGLDNAKIFLRPEEVKAVIDNYRVPEDASGRVCYGAFCDELDTIFTLRKLEKKPWKKVPPVPTLPGLQPERFSVGCSFLPPEKEAKVQQVLCNIRKTCNDRRISVRSFFEDAVKSTNSAKSIGHVTVFQFSQALNSKAGLRIKEDDMSLLTEKFDDNHEGMVNYIAFASEVDP…	AnagrOXF.S3, S4			HornwortBase (https://www.hornwortbase.org/)
Charophytes
Chara braunii	CBR_g34803*		ATGGTGCTCTCGTTGTTCTTTATCAATGAAAAGTTCACAGAGCAGCTTCGGCGCTCTGGGTCAAGGGCCATTAAGGCCATGGCGGATCTGCATCGGCTGGCCGACAAGGACGGATACGTTTCACGATGCGAGTTTGATGATGCGCTGAAGAAGGCGTGCATATTTTTACCCACTGAGGAGGAGACTTCTAATTGGGACGGCAGAGGCCCAAGTGGGCGCATTCACTTGGACAAGTTTCTGGACGCAGCATTGGGAAAGATGAATGATTTCAGGCATAAGCTTGTGTCGGCGGCGTTTGCAAAAATTGATAAAGATCGCAAGGGTTACGCGACCATCGATGAAATCAACTGTTACTATAATGCGCTCTGTCAGCCCGCCGTCATGGAGAGGCGGAAGGAC…	MVLSLFFINEKFTEQLRRSGSRAIKAMADLHRLADKDGYVSRCEFDDALKKACIFLPTEEETSNWDGRGPSGRIHLDKFLDAALGKMNDFRHKLVSAAFAKIDKDRKGYATIDEINCYYNALCQPAVMERRKDEDQMLTEYLDMSFRLLDKIFPWEFKLYHQLVSAEVREDKHFELLMMKDWKVCPDGFDVDAAENKVKLTVYRNRINLAEFFIDFDKLRSGYITGTQFQSGLVLSGVTVTEREMTALADKYRNPLDGQKRTCYRAFVDEVNTVFTLKELERTPLRYVPPVPPLLGNYTERFRIGERHLTQEKEHKLSFLIEKIRRMCKIKGVLAKPLFDDAAKNVNSTKRVGHVTMYQFRQALKTKMGISLSDDDFFLIAEKYDEQMDGMINYVAFVG…	CBR_g257			Nishiyama et al., Cell 174: 448-464, E24, 2018.
Klebsormidium nitens	KFL_000560360				KFL_000070310			Hori et al., Nature Communications 5, 3978, 2014.
Chlorokybus atmophyticus	RHPI01002069.1*		ATGGGCGAGGGCATGGTGGCGGTGCGCGATGTGGCGGCAGCGTACAACGCAAGGTGCCATCCGGCCGTGATGGAAGCGCGCGCGAGTGAGGACGAAGCCCGTCAAGCATTCCTTGACCAGTCGTTTGGGGCGTGTGCGGATGTGAGTGCGGCGGAGTTCGTGCAGTACTACTCGCTGGTCAGCTGCGGCATGCACGACGACACACTCTTTCAGCTCATCATCTTCAAGGACTGGAAAGTGACGCCAGACAACCACAACGTCGACGCCACAGAGACCAACGTGTACAAGGGTCGCATCCGTCTGCGCGAATTCTTCGTCGACTTCGACCGCCTGCGCAGCGGCTACGTCACGCCGGGACAGCTCAAGTCGGGCATGTCCGCGGCGGGATTGGACTTTTGC…	MGLSSFAVLEKAREQLQLQGARGIEGISRAYRLCDGSGYIAYDAFQDAARFMGLDLQNEEINSLWEKYGSDQGMNFVAFLEGIRGKLSDKRMELVEAAFNTLDADRQGYLSVDAIKAAYDSRCHPAVMEKKLTEDEALVGFLATSFASLDSVSLLDFIEYYSLLSFGIKSDDYFELLIMKAWNVSPDGFDVSSVEIKVKLVVYKNRIRLREFFVDYDKLRTGYVTEGQFMSGLTSAGLKLSAREMKALADKYKDPENPQQKVHYRAFCDEMDRVFTEKELEKTPLKEVPATPGIPGLLPDRYSHGVRYLGIEKEQRLEQLMRKLRQMCENKRILVKPFFDDAARNRNSTKRVGHVTGNQFKQALNSKINLRLREDELDLLLEKYDDNMDGMVNYVAFAA…	RHPI01002048*	ATGGTGAGGGGTGCGACGCCCCCCTCCCTGGATGAAGTGCCCCTTCCTAAGCTCCCGGGCATGACATTCCACAACCCTACGGCTGCCCGCAAGAAGCCCCAGACCCTCACCTTCATCAACGGCTACCGCGTCCCCGCTTCCGTCCCCTCTTCCGACGTGCTCGACAGCGCGGCCGGCATGGCCGCCCTGACCGCCGCGTACGACACGGCCAACGCGCACGCGGCAGACCCCAACGCTGCCGCGGGGTCGATGTGGAAGACGACGAATGCGCATTACAACTCGCACCTGACGGCGCTGGCGGATGAACTGGCGGAGGCGCTACCTCCATGGGTGCTCTATGACCGCAAGGTGTTGAGGTTCTTTGCATACTTCAAAGAGGGCGTGTCGGAGTCTAGGCTT…	MVRGATPPSLDEVPLPKLPGMTFHNPTAARKKPQTLTFINGYRVPASVPSSDVLDSAAGMAALTAAYDTANAHAADPNAAAGSMWKTTNAHYNSHLTALADELAEALPPWVLYDRKVLRFFAYFKEGVSESRLENHRVRKCVIYYYLEDGSIHLAEPRQTNSGISQGVFLKRHRIPKATNKVPCVTLDDLRVGQDVTFYARTFRIVGCDPFTRNFLLRSGEEVAPEEPYPGEPMDDVRAMMSHKLAQFLQNDRKVLRFFCIWDDRGSLYGERRPYVLHYFLADDTVEILEINEPNSGRDPFPIFLKRGKLPGVSLQNEMPPYNGFGSREDSVQNCISLIPKPPKKDFYKLMANENKILRFTARMLGGDKVSETDQTRRFIVQFFLADDTVMIFEPPLRN…	Li, Direct submission to GenBank, Cat2073, 2018.
Mesostigma viride	RPFO01001310.1*		ATGGCGCCTGTGCCGTTACGCCGGTTTCATTATGCACGCTGGCAGGGGCACCGAGGCGAGGTGAGCCTGCAGGACCTGAGCAGCCGGTACAACGCCAAGTGCCACCCGGCATGCATGGAGGAGCGGATGAGCGAGGACGAGGTGCTGCAGCGCTTCTTGGACAACTCTTTTGGTCAGCTGGACGTGATCACGCCCGTCGAGTTCTGCCAATACTACACGCAGGTGAGCTGCTCCACCCGGTCAGACGAGCTGTTTGAGCTGATCATCATGAAGGACTGGAAGGTGGCGGCCGACGGCACCCACGTGGACGACGTGGAGAGGGAGATCAAGACCAAGGTGTACAAGAACCGCATCCGCGTCAAGGAGTTCTTCGTCGACTTTGACAAGCTGCGCTCGGGG…	MGEGMVAVRDVAAAYNARCHPAVMEARASEDEARQAFLDQSFGACADVSAAEFVQYYSLVSCGMHDDTLFQLIIFKDWKVTPDNHNVDATETNVYKGRIRLREFFVDFDRLRSGYVTPGQLKSGMSAAGLDFCELRAVHCSGNVEAFLTDAVVVVSVQYTNPEDKVRRVNYRAFCAEIDSVFTAFDLEKTPLRELLVPDRFQRSTRQLGDDKESRLESILDRLARECRIRRIAVKPVFDDACRNQNSPMSVRHVTKQQFRQVTTLYTL	RPFO01000002.1*	ATGTCGGGAAATTTTGGCAATACCGGCGGTGGTGGTAGTCCTTATGGATCGCTTCGTGACGAGCTCATGTCGTCTATGCCAAAACTACCTGGCCTTACTGGACGAGACCCGAGGGCTGCGGCAAAGCCTCGATCTCAAACTCTCAAGGTTTTCAAGGGGGAGATGATCGTGGCTGACCCCGATCCCGTCGCCCGAAATCTCAAGGAGACCATGGCAGCTACGGTTGCGTTGGGAGGAAAGGGCGTCCCTCCTCCCAGAGAAGGGCAGGTCCTCCGTTTCTATGGCTATTTCAAAGAGGCCGTCCATGAAATGCCCCGTGAAAATCACAGGGTACGTCGGTGCGTAATACTCTATTACCTGGACGACTGCAGCACGCAGATCAACGAATGCCGGGAGGAC…	MSGNFGNTGGGGSPYGSLRDELMSSMPKLPGLTGRDPRAAAKPRSQTLKVFKGEMIVADPDPVARNLKETMAATVALGGKGVPPPREGQVLRFYGYFKEAVHEMPRENHRVRRCVILYYLDDCSTQINECREDNSGIPQGTFMNRHVVLKATGEAMSPLDFITGKDVSLYGRTYHMTSMDYSTREFFLLRGVETPPDENVPSGPYKHDKGIRVATHTKSSEASQLKKFYENDRMVLRFYCVWDDTAAMDGIVHQLVLHYFLADDTVEVLERYERNSGLDPFPVLLKRAPLPVRATLSGLAGTTGRDSPFTGGKKVVKNVAPSDLSLGQSLQVYGRVLFLYDCDEFTRKYYIDKLGRNPAEMDPIPLPSEPAQPVRIPVPPHNGIGNEEDTLQNVKYLVP…	Liang et al., Direct submission to GenBank, 2018.
Chlorophytes
Chlamydomonas reinhardtii	CHLRE_03g197500v5	CHLRE_02g142126v5			CHLRE_02g091700v5			Merchant et al., Science 318: 245-250, 2007.
Gonium pectorale	GPECTOR_1g894	GPECTOR_73g653			GPECTOR_69g420			Hanschen et al., Nature Communications 7, 11370, 2016.
Volvox africanus	VaNZ11_013843	VaNZ11_003129			Vafri_2780			Yamamoto et al., iScience 26, 106893, 2023.
Micromonas commoda	MICPUN_107737	MICPUN_57630			XP_002503285.1			Worden et al., Science 324: 268-272, 2009.
Ostreococcus tauri	-	-			BE221DRAFT_75220			Kuo et al., Direct submission to GenBank, 2017.
Ciliates
Paramecium sonneborni	CAD8045823.1	CAD8108204.1			CAD8114151.1 CAD8112811.1			William,W., Direct submission to GenBank, 2021.
Stentor coeruleus	SteCoe_32773	SteCoe_34227			SteCoe_21611 SteCoe_26963			Sood,P., Direct submission to GenBank, 2016.
Tetrahymena thermophila	TTHERM_00691900	TTHERM_00193760			TTHERM_00143690 TTHERM_00584850			Eisen et al., Direct submission to GenBank, 2008.
Metazoa
Homo sapiens	Q13938.2 (CAPS) AAH17586.2 (CAPSL) XP_047285680.1 (CAPS2)							Strausberg et al., PNAS 99: 16899-16903, 2002.
Mus musculus	NP_083617.2 (CAPSL) XP_011241801.1 (CAPS2)							Sousa-Nunes et al., Genome Research 13: 2609-2620, 2003.
Gallus gallus	XP_001232405.1 (CAPSL) XP_015138569.2 (CAPS2)							Warren et al., Direct submission to GenBank, 2020.
Gekko japonicus	XP_015264196.1 (CAPSL) XP_015262151.1 (CAPS2)							Liu et al., Nature Communications 6, 10033, 2015.
Danio rerio	NP_001017776.2 (CAPSL) XP_009291708.1 (CAPS2)							Pasquier et al., BMC Genomics 17, 368, 2016.
Ciona intestinalis	XP_009858622.2 (CAPSL) XP_002126284.1 (CAPS2)							Satou et al., Genome Biology 9, R152, 2008.
Strongylocentrotus purpuratus	XP_030852317.1 (CAPSL) XP_030839740.1 (CAPS2)							Sea Urchin Genome Sequencing Consortium, Science 314: 941-52, 2006.
*Exon–intron structures were modified or newly constructed from genomic sequences based on transcriptional data and/or similarity to homologs. Predicted nucleotide and amino acid sequences are provided.
